# Spatial epigenomic niches underlie glioblastoma cell state plasticity

**DOI:** 10.1101/2025.05.09.653178

**Authors:** Sam Kint, Subhi Talal Younes, Shuozhen Bao, Gretchen Long, David Wouters, Erin Stephenson, Xing Lou, Mei Zhong, Di Zhang, Graham Su, Archibald Enninful, Mingyu Yang, Huey-Miin Chen, Katrina Ellestad, Colleen Anderson, Jennifer Moliterno, John Kelly, Jennifer A Chan, Alejandro Sifrim, Jiangbing Zhou, Ana Nikolic, Rong Fan, Marco Gallo

**Affiliations:** Arnie Charbonneau Cancer Institute, Cumming School of Medicine, University of Calgary, Calgary, AB T2N 4N1, Canada; Alberta Children’s Hospital Research Institute, Cumming School of Medicine, University of Calgary, Calgary, AB T2N 4N1, Canada; Department of Pediatrics, Baylor College of Medicine, Houston, TX, 77030, United States of America; Cancer and Hematology Center, Texas Children’s Hospital, Houston, TX, 77030, United States of America; Department of Biomedical Engineering, Yale University, New Haven, CT, 06520, United States of America; Department of Neurosurgery, Yale University, New Haven, CT, 06520, United States of America; Department of Human Genetics, University of Leuven, KU Leuven, Leuven, 3000, Belgium; KU Leuven Institute for Single Cell Omics (LISCO), University of Leuven, KU Leuven, Leuven, 3000, Belgium; KU Leuven Institute for Artificial Intelligence (Leuven.AI), University of Leuven, KU Leuven, Leuven, 3000, Belgium; Department of Pathology and Laboratory Medicine, University of Calgary, Calgary, AB T2N 2T9, Canada; Department of Cell Biology, Yale University, New Haven, CT, 06520, United States of America; Department of Pathology, Yale University School of Medicine, New Haven, CT, 06520, United States of America; Systems Biology Institute, Integrated Science and Technology Center, West Haven, CT, 06516 United States of America; Yale Stem Cell Center and Yale Cancer Center, Yale University School of Medicine, New Haven, CT, 06520, United States of America; Human and Translational Immunology, Yale University, School of Medicine, New Haven, CT, 06520, United States of America; Dan L Duncan Comprehensive Cancer Center, Baylor College of Medicine, Houston, TX 77030, United States of America

**Keywords:** Spatial genomics, spatial ATAC, spatial multiomics, scATANC, glioblastoma, glioma, brain tumors, epigenetics, epigenomics, plasticity, cell state transitions

## Abstract

*IDH*-wildtype glioblastoma (GBM) is an aggressive brain tumor with poor survival and few therapeutic options. Transcriptionally-defined cell states coexist in GBM and occupy defined regions of the tumor. Evidence indicates that GBM cell states are plastic, but it remains unclear if they are determined by the underlying epigenetic state and/or by microenvironmental factors. Here, we present spatially-resolved epigenomic profiling of human GBM tissues that implicate chromatin structure as a key enabler of cell plasticity. We report two epigenetically-defined and spatially-nested tumor niches. Each niche activates short-range molecular signals to maintain its own state and, surprisingly, long-range signals to reinforce the state of the neighboring niche. The position of a cell along this gradient-like system of opposing signals determines its likelihood to be in one state or the other. Our results reveal an intrinsic system for cell plasticity that is encoded in the chromatin profiles of two adjacent niches that dot the topological architecture of GBM in cartesian space.
