## Supplementary material for "Spatial epigenomic niches underlie glioblastoma cell state plasticity": Table S1

### Sheet: Sheet1
Sample	Age	Sex	Histopathology	Occurrence	path_p53	path_TERT_specific	path_TERT	path_MGMT_promoter	spatialATAC	spatialMultiome	snATAC	scMulti-Ome
SM4218	64	Male	Astrocytoma, glioblastoma (IV) IDH wild-type	primary	Wild-type	Wild-type	Wild-type	Un-methylated	yes	no	yes	no
SM4250	73	Male	Astrocytoma, glioblastoma (IV) IDH wild-type	primary	Wild-type	Wild-type	Wild-type	Un-methylated	yes	no	yes	no
SM4275	52	Female	Astrocytoma, glioblastoma (IV) IDH wild-type	primary	Wild-type	C250T	Mutated	Methylated	yes	no	yes	no
SM4368	65	Female	Astrocytoma, glioblastoma (IV) IDH wild-type	primary	Wild-type	Wild-type	Wild-type	Un-methylated	yes	no	no	no
SM4396	58	Female	Astrocytoma, glioblastoma (IV) IDH wild-type	primary	Wild-type	C250T	Mutated	Methylated	yes	no	no	no
SM4430	47	Female	Astrocytoma, glioblastoma (IV) IDH wild-type	primary	Wild-type	Wild-type	Wild-type	Un-methylated	yes	no	no	no
SM4449	55	Male	Astrocytoma, glioblastoma (IV) IDH wild-type	primary	Wild-type	Wild-type	Wild-type	Methylated	yes	no	no	no
SM4486	51	Male	Astrocytoma, glioblastoma (IV) IDH wild-type	primary	Mutated	Wild-type	Wild-type	Un-methylated	no	yes	no	no
SM4489	67	Female	Astrocytoma, glioblastoma (IV) IDH wild-type	primary	Wild-type	Wild-type	Wild-type	Methylated	yes	no	no	no
SM4513	51	Male	Astrocytoma, glioblastoma (IV) IDH wild-type	primary	Wild-type	Wild-type	Wild-type	Un-methylated	yes	no	no	no
SM4520	47	Female	Astrocytoma, glioblastoma (IV) IDH wild-type	primary	Wild-type	C228T	Mutated	Un-methylated	no	yes	no	no
SM4537	66	Male	Astrocytoma, glioblastoma (IV) IDH wild-type	primary	Wild-type	Wild-type	Wild-type	Methylated	yes	no	no	no
SM4546	74	Male	Astrocytoma, glioblastoma (IV) IDH wild-type	primary	Mutated	Wild-type	Wild-type	Un-methylated	yes	no	no	no
SM4548	55	Female	Astrocytoma, glioblastoma (IV) IDH wild-type	primary	Mutated	mut	Mutated	Methylated	yes	no	no	no
SM4615	51	Male	Astrocytoma, glioblastoma (IV) IDH wild-type	primary	Wild-type	C228T	Mutated	Un-methylated	no	yes	no	no
SM4664	67	Male	Astrocytoma, glioblastoma (IV) IDH wild-type	primary	Wild-type	Wild-type	Wild-type	Methylated	no	yes	no	no
SM4683	54	Male	Astrocytoma, glioblastoma (IV) IDH wild-type	primary	Wild-type	mut	Mutated	Methylated	yes	no	no	yes
SM4688	78	Male	Astrocytoma, glioblastoma (IV) IDH wild-type	primary	Wild-type	Wild-type	Wild-type	Un-methylated	yes	no	no	yes
SM4702	79	Female	Astrocytoma, glioblastoma (IV) IDH wild-type	primary	Mutated	C228T	Mutated	Methylated	yes	no	no	no
D_1110N	62	Female	Astrocytoma, glioblastoma (IV) IDH wild-type	recurrent	Wild-type	C250T	Mutated	Unknown	yes	no	no	no
D_1110C	62	Female	Astrocytoma, glioblastoma (IV) IDH wild-type	recurrent	Wild-type	C250T	Mutated	Unknown	yes	no	no	no
D_1102N	74	Male	Astrocytoma, glioblastoma (IV) IDH wild-type	primary	Wild-type	C228T	Mutated	Unknown	yes	no	no	no
D_1031N	50	Female	Astrocytoma, glioblastoma (IV) IDH wild-type	recurrent	Wild-type	C228T	Mutated	Unknown	yes	no	no	no
D_1031C	50	Female	Astrocytoma, glioblastoma (IV) IDH wild-type	recurrent	Wild-type	C228T	Mutated	Unknown	yes	no	no	no
D_1027N	49	Male	Astrocytoma, glioblastoma (IV) IDH wild-type	recurrent	Wild-type	C228T	Mutated	Unknown	yes	no	no	no
D_1027C	49	Male	Astrocytoma, glioblastoma (IV) IDH wild-type	recurrent	Wild-type	C228T	Mutated	Unknown	yes	no	no	no
D_0103N	68	Male	Astrocytoma, glioblastoma (IV) IDH wild-type	primary	Wild-type	C250T	Mutated	Unknown	yes	no	no	no
D_0103C	68	Male	Astrocytoma, glioblastoma (IV) IDH wild-type	primary	Wild-type	C250T	Mutated	Unknown	yes	no	no	no
